# Accelerating *de novo* SINE annotation in plant and animal genomes

**DOI:** 10.1101/2024.03.01.582874

**Authors:** Herui Liao, Yanni Sun, Shujun Ou

**Affiliations:** Department of Electrical Engineering, City University of Hong Kong, Hong Kong SAR, China; Department of Molecular Genetics, The Ohio State University, Columbus, OH, 43210, USA

**Keywords:** Genome annotation, Transposable element, SINE identification

## Abstract

Genome annotation is an important but challenging task. Accurate identification of short interspersed nuclear elements (SINEs) is particularly difficult due to their lack of highly conserved sequences. AnnoSINE is state-of-the-art software for annotating SINEs in plant genomes, but its homology-based module is not available for animals and it is computationally inefficient for large genomes. Therefore, we propose AnnoSINE_v2, which extends accurate SINE annotation for animal genomes with greatly optimized computational efficiency. Our results show that AnnoSINE_v2’s annotation of SINEs has over 20% higher F1-score compared to the existing tools on animal genomes and enables the processing of complicated genomes, like human and zebrafish, which were beyond the capabilities of AnnoSINE_v1. AnnoSINE_v2 is freely available on Conda and GitHub: https://github.com/liaoherui/AnnoSINE_v2.
