## Supplementary file 1 for "Accelerating *de novo* SINE annotation in plant and animal genomes"

### Sheet: Table S1
Table S1: Information about the 118 animal SINE families collected from the DFAM database
Accession	Name	Classification	Clades	Description	Length
DF000000001	MIR	L2-end	Mammalia	MIR (Mammalian-wide Interspersed Repeat)	262
DF000000007	AluJb	Alu	Primates	AluJb subfamily	312
DF000000034	AluJo	Alu	Primates	AluJo subfamily	312
DF000000039	AluSg	Alu	Simiiformes	AluSg subfamily	310
DF000000051	AluSz	Alu	Haplorrhini	AluSz subfamily	312
DF000000067	AmnSINE1	L2-end	Amniota	Amniota SINE1	575
DF000000068	AmnSINE2	Unknown_LINE-dependent	Amniota	Aminiota SINE2	358
DF000000073	BC200	Alu	Primates	Alu-related SINE/putative ncRNA gene	145
DF000000142	FAM	Alu	Primates	FAM (Fossil Alu monomer)	185
DF000000143	FLAM_A	Alu	Primates	FLAM_A (Free left Alu monomer A)	142
DF000000144	FLAM_C	Alu	Primates	FLAM_C (Free left Alu monomer C)	143
DF000000147	FRAM	Alu	Primates	FRAM (Free right Alu monomer)	176
DF000000368	LFSINE_Vert	Unknown_LINE-dependent	Tetrapoda	LFSINE_Vert (Lobe-finned Fishes SINE), tRNA-derived	459
DF000000974	MIR3	L2-end	Mammalia	MIR3 (Mammalian-wide Interspersed Repeat 3)	208
DF000000975	MIRb	L2-end	Mammalia	MIRb (Mammalian-wide Interspersed Repeat - variant b)	268
DF000000976	MIRc	L2-end	Mammalia	MIRc (Mammalian-wide Interspersed Repeat - variant c)	268
DF000000996	MamSINE1	RTE-end	Mammalia	MamSINE1 (Mammalian Short INterspersed Element 1), tRNA-derived	290
DF000001253	MIR1_Amn	L2-end	Amniota	MIR-like SINE.	230
DF000001353	CELE45	RTE-end	Caenorhabditis elegans	CELE45 is a putative SINE-like retroelement related to RTE1	266
DF000001423	LmeSINE1c	L2-end	Metazoa	Coelacanth DeuSINE element	121
DF000001522	SINE1_CE	SINE	Caenorhabditis elegans	SINE1_CE is a putative SINE-like retroposon	261
DF000001733	B1_Mm	Alu	Mus	Mus musculus B1 SINE element, consensus.	147
DF000001734	B1_Mus1	Alu	Muridae	Mus musculus B1 SINE element, consensus.	148
DF000001735	B2_Mm1a	B2	Mus	Mus musculus B2 element.	193
DF000001736	B2_Mm1t	B2	Mus	Mus musculus B2 SINE element.	193
DF000001737	B2_Mm2	B2	Murinae	Mus musculus B2 SINE element.	195
DF000001738	B3	B2	Muroidea	SINE element, B2 subfamily.	216
DF000001739	B3A	B2	Muroidea	SINE element, B2 subfamily.	198
DF000001740	B4	L1-dependent	Muroidea	SINE Non-LTR Retrotransposon from rodents.	292
DF000001741	BC1_Mm	L1-dependent	Rodentia	Mouse neural specific BC1 RNA and ID repetitive sequence.	152
DF000001792	ID_B1	L1-dependent	Myomorpha	SINE Non-LTR Retrotransposon from Muridae.	224
DF000001979	PB1D11	Alu	Rodentia	Ancient SINE element element (consensus).	118
DF000002197	RSINE1	L1-dependent	Muroidea	SINE element; RSINE1 family	165
DF000002409	B1_Mur2	Alu	Muroidea	SINE1 from Muridae.	149
DF000002616	B1_Mur4	Alu	Muroidea	SINE1 from Muridae.	150
DF000002622	SINE2-5_DR	RTE-end	Danio rerio	SINE retroelement from zebrafish	282
DF000002805	SINE2-1_DR	Unknown_LINE-dependent	Danio rerio	SINE retroelement from zebrafish	198
DF000002884	SINE2-1B_DR	Unknown_LINE-dependent	Danio rerio	SINE retroelement from zebrafish	198
DF000002911	SINE3-1a	L2-end	Danio	SINE retroelement from zebrafish	570
DF000003037	SINE_DR1	SINE	Danio	Zebrafish non-LTR retroelement (SINE)	257
DF000003101	PB1	Alu	Rodentia	SINE1 SINE from rodents.	127
DF000003116	B1_Mur1	Alu	Muroidea	SINE1 from Muridae.	149
DF000003164	HE1_DR1	RTE-end	Danio	SINE retroelement from zebrafish	402
DF000003194	SINE3-1	L2-end	Danio	SINE retroelement from zebrafish	590
DF000003224	B1_Mur3	Alu	Muroidea	SINE1 from Muridae.	149
DF000003231	DANA	RTE-end	Danio	Danio rerio (clone DANA-m1) DANA retroposon.	394
DF000003372	SINE2-4_DR	RTE-end	Danio rerio	SINE retroelement from zebrafish	248
DF000003424	PB1D10	Alu	Myomorpha	SINE1 SINE from rodents.	117
DF000003702	B1_Mus2	Alu	Muridae	SINE1 from mouse.	147
DF000003798	B1F1	Alu	Myomorpha	SINE1 from Muridae.	149
DF000003898	SINE2-3_DR	RTE-end	Danio rerio	SINE retroelement from zebrafish	368
DF000003927	HE2_DR	RTE-end	Danio rerio	SINE retroelement from zebrafish	363
DF000004022	PB1D7	Alu	Myomorpha	SINE1 SINE from rodents.	120
DF000004028	SINE2-2_DR	RTE-end	Danio rerio	SINE retroelement from zebrafish	329
DF000004110	PB1D9	Alu	Muroidea	SINE1 SINE from rodents.	120
DF000004152	ID4_v	L1-dependent	Rodentia	SINE2/tRNA SINE from Muridae.	83
DF000004154	B4A	L1-dependent	Muroidea	SINE2/tRNA SINE from rodents.	292
DF000004164	B1F2	Alu	Myomorpha	SINE1 from Muridae.	149
DF000004166	SINE_TE	Unknown_LINE-dependent	Teleostei	SINE retroelement from zebrafish	277
DF000004188	ID4	L1-dependent	Rodentia	tRNA-derived SINE (short retroposon) from Muridae.	83
DF000004194	MIR_Testu	L2-end	Testudines	MIR SINE element	264
DF000004237	AFROSINE-1_ChrAsi	RTE-end	Chrysochloris asiatica	tRNA-RTE SINE element	184
DF000004352	Halyomorpha_halys-1_family-77	CR1-end	Halyomorpha halys	tRNA-V-CR1 SINE element	94
DF000004437	Halyomorpha_halys-1_family-78	CR1-end	Halyomorpha halys	tRNA-V-CR1 SINE element	90
DF000004450	Halyomorpha_halys-1_family-121	Unknown_LINE-dependent	Halyomorpha halys	tRNA SINE element	245
DF000004475	Halyomorpha_halys-1_family-53	Unknown_LINE-dependent	Halyomorpha halys	tRNA SINE element	295
DF000004512	Halyomorpha_halys-1_family-142	RTE-end	Halyomorpha halys	tRNA-Deu-RTE SINE element	294
DF000004528	Halyomorpha_halys-1_family-56	Unknown_LINE-dependent	Halyomorpha halys	tRNA SINE element	266
DF000004542	Halyomorpha_halys-1_family-137	Unknown_LINE-dependent	Halyomorpha halys	tRNA SINE element	83
DF000004592	Halyomorpha_halys-1_family-75	CR1-end	Halyomorpha halys	tRNA-V-CR1 SINE element	118
DF000005178	Halyomorpha_halys-2_family-62	Unknown_LINE-dependent	Halyomorpha halys	tRNA SINE element	1040
DF000005218	Halyomorpha_halys-3_family-34	Unknown_LINE-dependent	Halyomorpha halys	tRNA SINE element	337
DF000005385	Halyomorpha_halys-4_family-1734	RTE-end	Halyomorpha halys	tRNA-Deu-RTE SINE element	267
DF000005505	Halyomorpha_halys-5_family-410	Unknown_LINE-dependent	Halyomorpha halys	tRNA-Deu SINE element	265
DF000005915	Halyomorpha_halys-5_family-1803	Unknown_LINE-dependent	Halyomorpha halys	tRNA SINE element	367
DF000006270	Halyomorpha_halys-6_family-2057	Unknown_LINE-dependent	Halyomorpha halys	tRNA SINE element	318
DF000006319	TguSINE1_Ucy	CR1-end	Uraeginthus cyanocephalus	tRNA-CR1 SINE Eelement	147
DF000006941	ZenoSINE1_Avan	SINE	Heliconiini	Repeat from the Heliconius butterfly genus	288
DF000006942	ZenoSINE1_eTal	SINE	Heliconiini	Repeat from the Heliconius butterfly genus	353
DF000006943	ZenoSINE1_hBur	SINE	Heliconius	Repeat from the Heliconius butterfly genus	342
DF000006944	ZenoSINE1_hDem	SINE	Heliconius	Repeat from the Heliconius butterfly genus	357
DF000006945	ZenoSINE1_hSar	SINE	Heliconius	Repeat from the Heliconius butterfly genus	354
DF000006946	ZenoSINE1_hTel	SINE	Heliconius	Repeat from the Heliconius butterfly genus	354
DF000006947	ZenoSINE1_lDor	SINE	Heliconius	Repeat from the Heliconius butterfly genus	353
DF000006948	ZenoSINE2_eTal	SINE	Heliconiini	Repeat from the Heliconius butterfly genus	350
DF000006949	ZenoSINE2_hBur	SINE	Heliconius	Repeat from the Heliconius butterfly genus	344
DF000006950	ZenoSINE2_hDem	SINE	Heliconius	Repeat from the Heliconius butterfly genus	354
DF000006951	ZenoSINE2_lDor	SINE	Heliconius	Repeat from the Heliconius butterfly genus	352
DF000006952	ZenoSINE3_eTal	SINE	Heliconiini	Repeat from the Heliconius butterfly genus	350
DF000006953	ZenoSINE3_lDor	SINE	Heliconius	Repeat from the Heliconius butterfly genus	347
DF000006954	ZenoSINE4_eTal	SINE	Heliconiini	Repeat from the Heliconius butterfly genus	346
DF000006955	ZenoSINE4_lDor	SINE	Heliconius	Repeat from the Heliconius butterfly genus	345
DF000006956	ZenoSINE5_eTal	SINE	Heliconiini	Repeat from the Heliconius butterfly genus	345
DF000006957	ZenoSINE5_lDor	SINE	Heliconius	Repeat from the Heliconius butterfly genus	344
DF000289960	CfSE1	Unknown_LINE-dependent	Choristoneura fumiferana	Lineage-specific SINE element found in an lepidopteran insect	256
DF000289961	CsSE1	Unknown_LINE-dependent	Chilo suppressalis	Lineage-specific SINE element found in an lepidopteran insect	287
DF000289962	CsSE2	5S-RNA_Promoter	Chilo suppressalis	Lineage-specific SINE element found in an lepidopteran insect	294
DF000289963	EpSE1	Unknown_LINE-dependent	Erynnis propertius	Lineage-specific SINE element found in an lepidopteran insect	300
DF000289964	LaSE1	Unknown_LINE-dependent	Lerema accius	Lineage-specific SINE element found in an lepidopteran insect	319
DF000289965	LaSE2	5S-RNA_Promoter	Lerema accius	Lineage-specific SINE element found in an lepidopteran insect	348
DF000289966	MsSE1	Unknown_LINE-dependent	Manduca sexta	Lineage-specific SINE element found in an lepidopteran insect	267
DF000289967	MsSE2	Unknown_LINE-dependent	Manduca sexta	Lineage-specific SINE element found in an lepidopteran insect	333
DF000289968	ObSE1	Unknown_LINE-dependent	Operophtera brumata	Lineage-specific SINE element found in an lepidopteran insect	275
DF000289969	ObSE2	5S-RNA_Promoter	Lerema accius	Lineage-specific SINE element found in an lepidopteran insect	255
DF000289970	PgSE1	Unknown_LINE-dependent	Papilio glaucus	Lineage-specific SINE element found in an lepidopteran insect	303
DF000289971	PmSE1	Unknown_LINE-dependent	Papilio machaon	Lineage-specific SINE element found in an lepidopteran insect	310
DF000289972	PxSE1	Unknown_LINE-dependent	Plutella xylostella	Lineage-specific SINE element found in an lepidopteran insect	263
DF000289973	PxSE2	Unknown_LINE-dependent	Plutella xylostella	Lineage-specific SINE element found in an lepidopteran insect	263
DF000289974	PxSE3	Unknown_LINE-dependent	Plutella xylostella	Lineage-specific SINE element found in an lepidopteran insect	339
DF000289975	PxSE4	5S-RNA_Promoter	Plutella xylostella	Lineage-specific SINE element found in an lepidopteran insect	389
DF000289976	PxSE5	5S-RNA_Promoter	Plutella xylostella	Lineage-specific SINE element found in an lepidopteran insect	389
DF000289977	PzSE1	Unknown_LINE-dependent	Papilio zelicaon	Lineage-specific SINE element found in an lepidopteran insect	296
DF000289978	SeSE1	Unknown_LINE-dependent	Spodoptera exigua	Lineage-specific SINE element found in an lepidopteran insect	294
DF000289979	SfSE1	Unknown_LINE-dependent	Spodoptera frugiperda	Lineage-specific SINE element found in an lepidopteran insect	298
DF000289980	SlittSE1	Unknown_LINE-dependent	Spodoptera littoralis	Lineage-specific SINE element found in an lepidopteran insect	270
DF000289981	SlituSE1	Unknown_LINE-dependent	Spodoptera litura	Lineage-specific SINE element found in an lepidopteran insect	262
DF002407969	Acol_tSINE_Ele1	Unknown	Anopheles coluzzii	Curated TE family	206
DF002407970	Acol_tSINE_Ele2	Unknown	Anopheles coluzzii	Curated TE family	199

### Sheet: Table S2
Table S2: Performance comprison of AnnoSINE_v1 and AnnoSINE_v2 on Arabidopsis thaliana and rice genomes
version	species	sensitivity	specificity	accuracy	precision	FPR	F1	TP	TN	FP	FN
AnnoSINE_v1	Arabidopsis thaliana	0.805	1	1	0.957	2.95852e-05	0.874	79484	119380570	3532	19310
AnnoSINE_v2	Arabidopsis thaliana	0.83	1	1	0.893	8.2222e-05	0.86	82007	119374286	9816	16787
AnnoSINE_v1	rice	0.848	1	0.999	0.962	0.000118709	0.901	1118513	372942153	44277	201255
AnnoSINE_v2	rice	0.819	1	0.999	0.957	0.000128661	0.883	1081096	372938632	47989	238672
FPR: false positive rate

### Sheet: Table S3
Table S3: Performance of AnnoSINE_v2 and SINE-Finder on rice genomes under different parameter settings
Tool_Parameter	species	FPR	TPR
AnnoSINE_v2_Defaut (-s 50, -minc 20)	rice	0.000128661	0.819156
AnnoSINE_v2_minc10	rice	0.000107218	0.813215
AnnoSINE_v2_minc15	rice	7.18123e-05	0.741689
AnnoSINE_v2_s20	rice	9.57917e-05	0.80566
AnnoSINE_v2_s100	rice	0.0235229	0.840558
SINE_finder_Default (-t 2, -s 10)	rice	0.099187	0.864093
SINE_finder_t4	rice	0.175316	0.8883
SINE_finder_t8	rice	0.245812	0.920351
SINE_finder_s5	rice	0.302537	0.935341
SINE_finder_s15	rice	0.00930703	0.787781
FPR: false positive rate
TPR: true positive rate
